# The “dark magic mushroom” co-produces amatoxins and psilocybin

**DOI:** 10.64898/2026.07.17.739257

**Authors:** Andrew R. Kunik, Michael W. Christopher, Benjamin Lemmond, Bryn T.M. Dentinger, Jason Slot, Timothy J. Garrett, Matthew E. Smith

**Affiliations:** Department of Plant Pathology, University of Florida; Gainesville, FL, USA; Department of Chemistry, University of Florida; Gainesville, FL, USA; Department of Pathology, Immunology and Laboratory Medicine, College of Medicine, University of Florida; Gainesville, FL, USA; Department of Plant and Microbial Biology, University of California, Berkeley; Berkeley, CA, USA; School of Biological Sciences and Natural History Museum of Utah, University of Utah; Salt Lake City, UT, USA; Department of Plant Pathology, The Ohio State University; Columbus, OH 43210, USA

## Abstract

The most famous chemicals produced by mushrooms are the psychedelic compound psilocybin from “magic mushrooms” and amatoxins from deadly poisonous mushrooms. These compounds are known to occur in multiple phylogenetically disjunct fungal lineages but have never been shown to co-occur within a single species. Here we show that the “dark magic mushroom” *Galerina indica* produces both psilocybin and amatoxins. Mass spectrometry revealed psilocybin and amatoxins in mushroom tissues, and genomic analyses identified corresponding biosynthetic genes. Phylogenetic analyses suggest that *G. indica* acquired psilocybin biosynthesis via horizontal gene transfer after amatoxin biosynthesis was already established, and that psilocybin biosynthesis was acquired twice independently within *Galerina*. Intriguingly, acquisition of psilocybin biosynthesis in *G. indica* may have coincided with reduced amatoxin potency. These findings reveal how horizontal gene transfer can combine powerful bioactive systems in a single species, potentially altering the ecological roles of both compound classes and the evolutionary fitness of the species.
