## Supplementary material for "The “dark magic mushroom” co-produces amatoxins and psilocybin": Table S1

### Sheet: Primary specimens
Temporary/species name	catalognumber (FLAS-F)	scientificName	identificationqualifier	AssociatedSequences(ITS-LSU)	VerbatimAttributes	OtherCatalogNumbers	recordNumber	recordedBy	identifiedBY	verbatimeventdate	year	month	day	Country	stateprovince	County	Locality	Municipality	Habitat	Substrate	Host	decimalLatitude	decimalLongitude	occurrenceremarks	Notes from chemical analysis	Genome sequence of voucher?
Galerina indica	FLAS-F-73455	Galerina indica		PX530383	<a href='https://www.inaturalist.org/observations/290257426' target='_blank' style='color: blue;'> Original observation #290257426(iNaturalist)</a>	iNaturalist #290257426	MES4722	Andrew Kunik, Matthew E. Smith, Ansley Burtch	Andrew Kunik	2025-06-16	2025	6	16	USA	FL	Putnam County	ordway swisher biological station	Melrose	high-nutrient full-canopy dense button bush and hardwood grove swamp near lake	mossy well-decayed hardwood log		29.69298	-82.02015		ama (+), psilo(+), Galerina indica	Yes (mycelium) Illumina and nanopore
Galerina indica	FLAS-F-73456	Galerina indica		PX530384	<a href='https://www.inaturalist.org/observations/248184852' target='_blank' style='color: blue;'> Original observation #248184852(iNaturalist)</a>	iNaturalist #248184852		Ben Lemmond, Andrew Kunik, Scott Ostuni, John Cook	Andrew Kunik	2024-10-18	2024	10	18	USA	FL	Seminole County	Spring hammock preserve		hydric hammock	fallen mossy sabal palm log		28.7205733333	-81.3017883333	Observation notes: on trunk fragment of well decayed mossy sabal palm in a flat sandy hammock. strong blue bruising on stipe. Col. lemmond, Kunik, ostuni, cook	ama (+), psilo(+), Galerina indica	-
Galerina sp. 1	FLAS-F-73457	Galerina	sp.	PX530385	<a href='https://www.inaturalist.org/observations/219241754' target='_blank' style='color: blue;'> Original observation #219241754(iNaturalist)</a>	iNaturalist #219241754	KUNIK483	Andrew Kunik	Andrew Kunik	2024-05-22	2024	5	22	USA	MS	Harrison County	Big Biloxi Campground, Harrison County, MS, USA		roadside ravine full canopy	very mossy pine log		30.5676288867	-89.1309563526	Observation notes: moss of conifer log at bottom of ravine near a roadside. Note to whoever may study this collection in the future: collection consists of many fruiting bodies from across log.	ama (-), psilo(+) Galerina sp_1	Yes (dried fruiting body) Illumina only
Galerina indica	FLAS-F-73458	Galerina indica		PX530386	-	-		Andrew Kunik, John Cook, Scott Ostuni, Florida Mycological society	Andrew Kunik	2025-09-07	2025	9	7	USA	FL	Seminole County	Spring hammock preserve		hydric hammock	moss roots of standing sabal palm		28.7205733333	-81.3017883333		ama (+), psilo(+) Galerina indica	-
Galerina sp. 2	FLAS-F-73474	Galerina	sp.	PZ286356	<a href='https://www.inaturalist.org/observations/196735582' target='_blank' style='color: blue;'> Original observation #196735582(iNaturalist)</a>	iNaturalist #196735582		Andrew Kunik	Andrew Kunik	2024-01-14	2024	1	14	USA	FL	Volusia County	Volusia County, FL, USA		In middle of mossy trail	moss		29.1087	-81.3648	Observation notes: on moss on trial. 4 foot area.	ama (-), psilo(-) Galerina sp_2	Yes (dried fruiting body) Illumina only
