## Supplementary material for "The “dark magic mushroom” co-produces amatoxins and psilocybin": Table S2

### Sheet: concat concise
Species Name ABGD Delimitation (landry et al. 2021)	Specimen ID/Herbarium voucher	Country	Amatoxin presence	Psiloid presence	ITS Accession	LSU Accession	RPB2 Accession	Section (landry et al. 2021)	Original species ID	Notes	Reference for sequence generation	Notes on amatoxin/psiloids evidence of presence/absence per sample	Species level: explaination for amatoxin/psilocybin evidence of presence/absence for Amatoxin/psilocybin evidence of presence/absence in speciemen/sample
Gymnopilus spectabilis	PBM2471CUW	US			DQ486707	AY700186			Gymnopilus spectabilis	Outgroup	Matheny et al. (2006)
Galerina fallax	F28144	CA			MF954756	MH828278	MH829631	Mycenopsis	Galerina subfiliformis		Berbee et al. Unpublished
Galerina harrisonii	O50711	NO			AJ585463	AJ871506		Mycenopsis	Galerina harrisonii		Gulden et al. (2005)
Galerina subcerina	O73454	FR			AJ585466	AJ871501		Mycenopsis	Galerina calyptrata		Gulden et al. (2005)
Galerina luteolosperma & Galerina sphagnorum	O154076	NO			AJ585453	AJ871509		Mycenopsis	Galerina luteolosperma		Gulden et al. (2005)
Galerina paludosa	O153987	NO			AJ585448	AJ871500		Mycenopsis	Galerina paludosa		Gulden et al. (2005)
Galerina mniophila & G. pumila var. subalpina	F25302	CA	Amatox negative		MF954762	MH828268		Mycenopsis	Galerina pumila		Berbee et al. Unpublished	Chemcial analysis of the voucher material was shown not to contain detectable amatoxins (Landry et al. 2021).
Galerina cephalotricha	O154146	NO			AJ585462	AJ871513		Mycenopsis	Galerina cephalotricha		Gulden et al. (2005)
Galerina sphagnicola	O73441	EE			AJ585464	AJ871505		Mycenopsis	Galerina sphagnicola		Gulden et al. (2005)
Galerina dimorphocystis & G. clavata	PBM1389WTU	US			DQ486706	AY038309	AY337357	Tubariopsis	Galerina semilanceata		Matheny et al. (2006)
Galerina nigripes	F25227	CA	Amatox negative		MF954701	MH828266		Tubariopsis	Galerina nigripes		Berbee et al. Unpublished	Chemcial analysis of the voucher material was shown not to contain detectable amatoxins (Landry et al. 2021).
Galerina laevis	O71160	NO			AJ585440	AJ871558		Tubariopsis	Galerina laevis		Gulden et al. (2005)
Galerina arctica	O73198	GL			AJ585442	AJ871556		Tubariopsis	Galerina arctica		Gulden et al. (2005)
Galerina pseudocerina sp. 1	O154004	NO			AJ585433	AJ871553		Tubariopsis	Galerina pseudocerina		Gulden et al. (2005)
Galerina pseudocerina sp. 2	O50547	SJ			AJ585432	AJ871552		Tubariopsis	Galerina pseudocerina		Gulden et al. (2005)
Galerina stordalii	O154179	NO			AJ585434	AJ871551		Tubariopsis	Galerina stordalii		Gulden et al. (2005)
Galerina stylifera	F25207	CA	Amatox negative		MF954775	MH828272		Sideroides	Galerina sideroides		Berbee et al. Unpublished	Chemcial analysis of the voucher material was shown not to contain detectable amatoxins (Landry et al. 2021).
Galerina pseudobadipes	O154252	NO			AJ585474	AJ871548		Sideroides	Galerina pseudobadipes		Gulden et al. (2005)
Galerina mammillata	F25254	CA	Amatox negative		MF954849	MH828273		Sideroides	Galerina sideroides		Berbee et al. Unpublished	Chemcial analysis of the voucher material was shown not to contain detectable amatoxins (Landry et al. 2021).
Galerina aff. stylifera	F24757	CA	Amatox negative		MF954858	MH828271	MH829629	Sideroides	Galerina sideroides		Berbee et al. Unpublished	Chemcial analysis of the voucher material was shown not to contain detectable amatoxins (Landry et al. 2021).
Galerina pruinatipes	O73438	FR			AJ585510	AJ871531		Naucoriopsis	Galerina pruinatipes	Denoted as "Naucoriopsis (?)" in landry et al. 2021, indicating ambiguity in subgeneric placement.	Gulden et al. (2005)
Galerina nana A	F25541	CA			MF954832	MH828265	MH829624	Naucoriopsis	Galerina nana	Denoted as "Naucoriopsis (?)" in landry et al. 2021, indicating ambiguity in subgeneric placement.	Berbee et al. Unpublished
Galerina venenata	F18374	CA	Amatox positive		MF954785	MH828256	MH829615	Naucoriopsis	Galerina autumnalis		Berbee et al. Unpublished	Chemcial analysis of the voucher material was shown to have amatoxins. (Landry et al. 2021).
Galerina jaapii	O50658	NO			AJ585504	AJ871520		Naucoriopsis	Galerina jaapii		Gulden et al. (2005)
Galerina castaneipes	F26244	CA	Amatox positive		MF954806	MH828267	MH829625	Naucoriopsis	Galerina oregonensis		Berbee et al. Unpublished	Chemcial analysis of the voucher material was shown to have amatoxins. (Landry et al. 2021).
Galerina marginata	TENN062367	US			DQ192182	DQ457669		Naucoriopsis	Galerina marginata		Matheny et al. Unpublished
Galerina aff. vittiformis sp. 2	O73459	GB			AJ585479	AJ871536		Galerina	Galerina atkinsoniana		Gulden et al. (2005)
Galerina triscopa	F25749	CA			MF954861	MH828261	MH829620	Naucoriopsis	Galerina fallax	Denoted as "Naucoriopsis (?)" in landry et al. 2021, indicating ambiguity in subgeneric placement.	Berbee et al. Unpublished
Galerina nana B	O153723	NO			AJ585490	AJ871518		Naucoriopsis	Galerina nana	Denoted as "Naucoriopsis (?)" in landry et al. 2021, indicating ambiguity in subgeneric placement.	Gulden et al. (2005)
Galerina pseudocamerina	O73481	DE			AJ585508	AJ871519		Naucoriopsis	Galerina pseudocamerina	Denoted as "Naucoriopsis (?)" in landry et al. 2021, indicating ambiguity in subgeneric placement.	Gulden et al. (2005)
Galerina pumila	O73067	GL			AJ585476	AJ871545		Mycenopsis	Galerina pumila		Gulden et al. (2005)
Galerina vexans	F25616	CA	Amatox negative		MF954774	MH828269	MH829627	Mycenopsis	Galerina pumila		Berbee et al. Unpublished	Chemcial analysis of the voucher material was shown not to contain detectable amatoxins (Landry et al. 2021).
Galerina aff. vittiformis sp. 4	O73188	GL			AJ585480	AJ871533		Galerina	Galerina atkinsoniana		Gulden et al. (2005)
Galerina aff. vittiformis sp. 3	F25801	CA			MF954873	MH828282	MH829635	Galerina	Galerina vittiformis		Berbee et al. Unpublished
Galerina atkinsoniana	F26131	CA	Amatox negative		MF954830	MH828284	MH829637	Galerina	Galerina vittiformis		Berbee et al. Unpublished	Chemcial analysis of the voucher material was shown not to contain detectable amatoxins (Landry et al. 2021).
Galerina vittiformis	F26104	CA			MF954759	MH828283	MH829636	Galerina	Galerina vittiformis		Berbee et al. Unpublished
Galerina austrocalyptrata	PDD97057	NZ			KM975404			Mycenopsis	Galerina austrocalyptrata		Cooper et al. (2022)
Galerina calyptrospora	UNSW9931	AU			AF501565			Mycenopsis	Galerina subcerina		Rees et al. Unpublished
Galerina hypnorum	MICH46292	US			AJ585469			Mycenopsis	Galerina hypnorum		Gulden et al. (2005)
Galerina salicicola & Galerina indica	K99448	GB			AJ585493			Naucoriopsis	Galerina salicicola		Gulden et al. (2005)
Galerina sp.	ACAD 21495F	CA			PV248568						Mader et al. Unpublished
Galerina indica	MNHN-PC-PC0715140	FR			PV121757			Naucoriopsis			Jerusalem & M. Unpublished
Galerina indica	K190552	IN			NR_137856			Naucoriopsis		Holotype of Galerina indica	Deepna Latha et al. (2015)
Galerina minor	INAT126158267	EC			OQ871861			Naucoriopsis	Galerina sp.	Specimen not included in landry et al. (2021) ABGD Delimitation.	Vandegrift et al. (2023)
Galerina badipes	F27620	CA	Amatox negative		MF954824			Naucoriopsis	Galerina cedretorum		Berbee et al. Unpublished	Chemcial analysis of the voucher material was shown not to contain detectable amatoxins (Landry et al. 2021).
Galerina sulciceps	DED8242SFSU	ST			KX017205			Naucoriopsis	Galerina physospora		Desjardin et al. (2006)		Galerina sulciceps is known as an amatoxin species from multiple independent lines of evidence. Direct chemistry came first: Besl extracted toxins from fresh basidiomes and detected α-amanitin plus trace β-amanitin, explicitly attributing the species’ toxicity to amatoxins. Later molecular work on G. sulciceps recovered the expected amatoxin-biosynthesis machinery, including α-amanitin-type MSDIN…
Galerina patagonica	PDD96434	NZ			KM975395			Naucoriopsis	Galerina patagonica		Cooper et al. (2022)
Galerina makereriensis	DED8325SFSU	ST			KX017203			Naucoriopsis	Galerina makereriensis		Desjardin et al. (2006)
Galerina marginata	MHHNU8380	CN	Amatox positive	Psiloid negative	MN061277			Naucoriopsis		(This voucher is what was used in the POPB tree and MSDIN of this study). Specimen not included in landry et al. (2021) ABGD Delimitation.	He et al. (2020)	DNA/RNA evidence of Amatoxin biosythesis genes. No evidence of psilocybin biosythesis genes (He et al. 2020).	Galerina marginata is very well established as an amatoxin producer from multiple independent lines of evidence. Direct chemistry was shown first by chromatographic/HPLC work on G. marginata, and later species-focused toxin studies confirmed the amatoxin profile in wild basidiomes: Enjalbert et al. analyzed wood-rotting G. marginata, and Akata et al. later confirmed α- and β-amanitin in collectio…
Galerina sulciceps	MHHNU7669	CN	Amatox positive	Psiloid negative	KX214585			Naucoriopsis		(This voucher is what was used in the POPB tree and MSDIN of this study)	He et al. (2020)	DNA/RNA evidence of Amatoxin biosythesis genes. No evidence of psilocybin biosythesis genes (He et al. 2020).	Galerina sulciceps is known as an amatoxin species from multiple independent lines of evidence. Direct chemistry came first: Besl extracted toxins from fresh basidiomes and detected α-amanitin plus trace β-amanitin, explicitly attributing the species’ toxicity to amatoxins. Later molecular work on G. sulciceps recovered the expected amatoxin-biosynthesis machinery, including α-amanitin-type MSDIN…
Galerina marginata	Amsler2012	AQ	Amatox positive		OP795715			Naucoriopsis		Specimen not included in landry et al. (2021) ABGD Delimitation.	Garrido-Benavent et al. (2023)	OP795715 (Amsler-2012, Antarctica): only nrITS/barcode evidence provided in the paper Garrido-Benavent et al. (2023); the paper also notes that Amsler Island materials were found to contain amatoxin in an unpublished 2013 analysis conducted by Jonathan Walton (University of Michigan) .
Galerina sp. 1 (FLAS-F-73457)	FLAS-F-73457	US	Amatox negative	Psiloid postive	PX530385	PX530385	From genome BioSample SAMN60278690	Mycenopsis		Inlcuded in genome sequencing (this publication). Specimen not included in landry et al. (2021) ABGD Delimitation.	This publication	Chemical and genomic analysis in this publication
Galerina indica	FLAS-F-73455	US		Psiloid postive	PX530383	PX530383	From genome BioSample SAMN60278622	Naucoriopsis		Inlcuded in genome sequencing (this publication). Specimen not included in landry et al. (2021) ABGD Delimitation.	This publication	Chemical and genomic analysis in this publication
Galerina indica	FLAS-F-73458	US			PX530386	PX530386		Naucoriopsis		Specimen not included in landry et al. (2021) ABGD Delimitation.	This publication
Galerina indica	FLAS-F-73456	US		Psiloid postive	PX530384	PX530384		Naucoriopsis		Specimen not included in landry et al. (2021) ABGD Delimitation.	This publication	Chemical analysis in this publication
Galerina sp. 2 (FLAS-F-73474)	FLAS-F-73474	US	Amatox negative	Psiloid negative	PZ286356	PZ286356	From genome BioSample SAMN60278761	Mycenopsis		Inlcuded in genome sequencing (this publication). Denoted as (iNaturalist #196735582) in some versions of the alignment file. Specimen not included in landry et al. (2021) ABGD Delimitation.	This publication	Chemical analysis in this publication
